# Cross-feeding interactions between *Fusobacterium nucleatum* and the glycan forager *Segatella oris*

**DOI:** 10.1101/2025.06.18.660387

**Authors:** Joshua R. Fletcher, Ryan C. Hunter

**Affiliations:** Department of Population Health and Pathobiology, North Carolina State University College of Veterinary Medicine, Raleigh, NC 27606; Department of Microbiology & Immunology, Jacobs School of Medicine and Biomedical Sciences, University at Buffalo, Buffalo, NY 14203

**Keywords:** *Fusobacterium nucleatum*, *Segatella oris*, *Prevotella oris*, cross-feeding, glycans, microbiome, chronic airway disease, transcriptomics

## Abstract

*Fusobacterium nucleatum* is a common member of the oral microbiota frequently associated with extra-oral infections and diverse polymicrobial environments, including chronic airway diseases and colorectal tumors. Yet, its interactions with co-colonizing microbiota remain poorly defined. Here, we investigate cross-feeding interspecies dynamics between *F. nucleatum* and *Segatella oris,* a glycan-foraging anaerobe enriched in airways and gastrointestinal tumors. Using broth cultures, cell-free supernatants, and co-culture on primary human airway epithelial cells, we identify bidirectional interactions that shape nutrient acquisition, biofilm formation, gene expression, and host responses. While mucin or *S. oris* supernatants modestly enhanced *F. nucleatum* growth, both conditions triggered transcriptional remodeling, including induction of the *nan* operon for sialic acid catabolism, suggesting reliance on glycan degradation by *S. oris.* Conversely, *S. oris* exhibited differential expression of multiple polysaccharide utilization loci (PULs) when exposed to *F. nucleatum* or its metabolites. Biofilm formation by *F. nucleatum* was strongly inhibited by *S. oris,* indicative of antagonistic interactions. Dual and triple RNA-seq revealed that epithelial responses were predominately shaped by *F. nucleatum,* with enrichment of inflammatory and cancer-associated pathways; however, co-colonization with *S. oris* modulated the magnitude and specificity of host gene expression. These findings demonstrate that glycan-mediated cross-feeding and microbial interactions shape the physiology and pathogenic potential of *F. nucleatum* in mucosal environments. This work underscores the importance of modeling polymicrobial communities under host-relevant conditions to better understand pathobiont behavior at the epithelial interface.

**Importance:** *Fusobacterium nucleatum* is increasingly recognized as a pathobiont in mucosal diseases, including colorectal cancers and chronic airway infections, yet its functional interactions with co-colonizing microbiota remain poorly understood. Here, we demonstrate that *F. nucleatum* engages in bidirectional interactions with *Segatella oris,* a glycan-foraging anaerobe also enriched in mucin-rich environments. Through nutrient cross-feeding, antagonism, and transcriptional modulation, these interactions shape bacterial behavior and the host epithelial response. Notably, glycan degradation by *S. oris* enables *F. nucleatum* access to sialic acids, while *F. nucleatum* suppresses expression of multiple polysaccharide utilization loci in *S. oris,* revealing a reciprocal ecological influence. Co-colonization of the airway epithelial surface also modulates gene expression linked to inflammation and cancer. These findings advance our understanding of polymicrobial dynamics at mucosal interfaces and highlight the importance of incorporating microbe-microbe-host interactions into reductionist models of infection and disease.
