## Supplementary File 3 for "Cross-feeding interactions between *Fusobacterium nucleatum* and the glycan forager *Segatella oris*"

### Sheet: ANOVA
Table Analyzed	So averaged PUL Z-scores for ANOVA
Two-way ANOVA	Ordinary
Alpha	0.05
Source of Variation	% of total variation	P value	P value summary	Significant?
Interaction	72.88	<0.0001	****	Yes
PUL	0.5081	0.9633	ns	No
Media	14.96	<0.0001	****	Yes
ANOVA table	SS (Type III)	DF	MS	F (DFn, DFd)	P value
Interaction	346.9	108	3.212	F (108, 364) = 20.20	P<0.0001
PUL	2.419	27	0.08957	F (27, 364) = 0.5634	P=0.9633
Media	71.23	4	17.81	F (4, 364) = 112.0	P<0.0001
Residual	57.87	364	0.159
Data summary
Number of columns (Media)	5
Number of rows (PUL)	28
Number of values	504

### Sheet: Multiple comparisons
Within each row, compare columns (simple effects within rows)
Number of families	28
Number of comparisons per family	10
Alpha	0.05
Uncorrected Fisher's LSD	Predicted (LS) mean diff.	95.00% CI of diff.	Below threshold?	Summary	Individual P Value
PUL 1
Control vs. Mucin	-2.203	-2.757 to -1.648	Yes	****	<0.0001
Control vs. Fn CFS	-0.6584	-1.213 to -0.1039	Yes	*	0.0201
Control vs. NHBE	0.488	-0.1109 to 1.087	No	ns	0.1099
Control vs. Co-cult. NHBE	-0.3303	-0.9292 to 0.2686	No	ns	0.2789
Mucin vs. Fn CFS	1.544	0.9897 to 2.099	Yes	****	<0.0001
Mucin vs. NHBE	2.691	2.092 to 3.289	Yes	****	<0.0001
Mucin vs. Co-cult. NHBE	1.872	1.273 to 2.471	Yes	****	<0.0001
Fn CFS vs. NHBE	1.146	0.5475 to 1.745	Yes	***	0.0002
Fn CFS vs. Co-cult. NHBE	0.3281	-0.2708 to 0.9270	No	ns	0.282
NHBE vs. Co-cult. NHBE	-0.8183	-1.458 to -0.1780	Yes	*	0.0124
PUL 2
Control vs. Mucin	0.01277	-0.5417 to 0.5672	No	ns	0.9639
Control vs. Fn CFS	-0.009159	-0.5636 to 0.5453	No	ns	0.9741
Control vs. NHBE	-2.445	-3.044 to -1.846	Yes	****	<0.0001
Control vs. Co-cult. NHBE	-0.9253	-1.524 to -0.3265	Yes	**	0.0025
Mucin vs. Fn CFS	-0.02193	-0.5764 to 0.5325	No	ns	0.9381
Mucin vs. NHBE	-2.458	-3.056 to -1.859	Yes	****	<0.0001
Mucin vs. Co-cult. NHBE	-0.9381	-1.537 to -0.3392	Yes	**	0.0022
Fn CFS vs. NHBE	-2.436	-3.034 to -1.837	Yes	****	<0.0001
Fn CFS vs. Co-cult. NHBE	-0.9162	-1.515 to -0.3173	Yes	**	0.0028
NHBE vs. Co-cult. NHBE	1.519	0.8792 to 2.160	Yes	****	<0.0001
PUL 3
Control vs. Mucin	-1.923	-2.477 to -1.368	Yes	****	<0.0001
Control vs. Fn CFS	-0.2854	-0.8398 to 0.2691	No	ns	0.3122
Control vs. NHBE	-2.396	-2.995 to -1.797	Yes	****	<0.0001
Control vs. Co-cult. NHBE	-0.2819	-0.8808 to 0.3170	No	ns	0.3552
Mucin vs. Fn CFS	1.637	1.083 to 2.192	Yes	****	<0.0001
Mucin vs. NHBE	-0.4737	-1.073 to 0.1252	No	ns	0.1207
Mucin vs. Co-cult. NHBE	1.641	1.042 to 2.240	Yes	****	<0.0001
Fn CFS vs. NHBE	-2.111	-2.710 to -1.512	Yes	****	<0.0001
Fn CFS vs. Co-cult. NHBE	0.003422	-0.5955 to 0.6023	No	ns	0.991
NHBE vs. Co-cult. NHBE	2.114	1.474 to 2.755	Yes	****	<0.0001
PUL 4
Control vs. Mucin	-2.207	-2.762 to -1.653	Yes	****	<0.0001
Control vs. Fn CFS	0.1252	-0.4292 to 0.6797	No	ns	0.6572
Control vs. NHBE	0.2858	-0.3131 to 0.8847	No	ns	0.3487
Control vs. Co-cult. NHBE	-0.999	-1.598 to -0.4001	Yes	**	0.0011
Mucin vs. Fn CFS	2.333	1.778 to 2.887	Yes	****	<0.0001
Mucin vs. NHBE	2.493	1.894 to 3.092	Yes	****	<0.0001
Mucin vs. Co-cult. NHBE	1.208	0.6095 to 1.807	Yes	****	<0.0001
Fn CFS vs. NHBE	0.1606	-0.4383 to 0.7594	No	ns	0.5984
Fn CFS vs. Co-cult. NHBE	-1.124	-1.723 to -0.5253	Yes	***	0.0003
NHBE vs. Co-cult. NHBE	-1.285	-1.925 to -0.6445	Yes	****	<0.0001
PUL 5
Control vs. Mucin	-0.4456	-1.000 to 0.1089	No	ns	0.1149
Control vs. Fn CFS	-2.493	-3.048 to -1.939	Yes	****	<0.0001
Control vs. NHBE	-1.431	-2.030 to -0.8318	Yes	****	<0.0001
Control vs. Co-cult. NHBE	-0.4401	-1.039 to 0.1588	No	ns	0.1493
Mucin vs. Fn CFS	-2.048	-2.602 to -1.493	Yes	****	<0.0001
Mucin vs. NHBE	-0.9852	-1.584 to -0.3863	Yes	**	0.0013
Mucin vs. Co-cult. NHBE	0.005481	-0.5934 to 0.6044	No	ns	0.9857
Fn CFS vs. NHBE	1.062	0.4635 to 1.661	Yes	***	0.0005
Fn CFS vs. Co-cult. NHBE	2.053	1.454 to 2.652	Yes	****	<0.0001
NHBE vs. Co-cult. NHBE	0.9906	0.3504 to 1.631	Yes	**	0.0025
PUL 6
Control vs. Mucin	-1.678	-2.232 to -1.124	Yes	****	<0.0001
Control vs. Fn CFS	-1.167	-1.721 to -0.6126	Yes	****	<0.0001
Control vs. NHBE	-0.01193	-0.6108 to 0.5870	No	ns	0.9688
Control vs. Co-cult. NHBE	0.2022	-0.3966 to 0.8011	No	ns	0.5071
Mucin vs. Fn CFS	0.5109	-0.04352 to 1.065	No	ns	0.0708
Mucin vs. NHBE	1.666	1.067 to 2.265	Yes	****	<0.0001
Mucin vs. Co-cult. NHBE	1.88	1.281 to 2.479	Yes	****	<0.0001
Fn CFS vs. NHBE	1.155	0.5562 to 1.754	Yes	***	0.0002
Fn CFS vs. Co-cult. NHBE	1.369	0.7704 to 1.968	Yes	****	<0.0001
NHBE vs. Co-cult. NHBE	0.2142	-0.4261 to 0.8544	No	ns	0.5111
PUL 7
Control vs. Mucin	-2.469	-3.024 to -1.915	Yes	****	<0.0001
Control vs. Fn CFS	-1.024	-1.578 to -0.4692	Yes	***	0.0003
Control vs. NHBE	-0.451	-1.050 to 0.1479	No	ns	0.1395
Control vs. Co-cult. NHBE	-0.04134	-0.6402 to 0.5575	No	ns	0.8921
Mucin vs. Fn CFS	1.446	0.8911 to 2.000	Yes	****	<0.0001
Mucin vs. NHBE	2.018	1.419 to 2.617	Yes	****	<0.0001
Mucin vs. Co-cult. NHBE	2.428	1.829 to 3.027	Yes	****	<0.0001
Fn CFS vs. NHBE	0.5727	-0.02623 to 1.172	No	ns	0.0609
Fn CFS vs. Co-cult. NHBE	0.9823	0.3835 to 1.581	Yes	**	0.0014
NHBE vs. Co-cult. NHBE	0.4097	-0.2305 to 1.050	No	ns	0.2091
PUL 8
Control vs. Mucin	-2.428	-2.983 to -1.874	Yes	****	<0.0001
Control vs. Fn CFS	-0.2594	-0.8138 to 0.2951	No	ns	0.3583
Control vs. NHBE	-0.2104	-0.8092 to 0.3885	No	ns	0.4902
Control vs. Co-cult. NHBE	-0.02892	-0.6278 to 0.5700	No	ns	0.9244
Mucin vs. Fn CFS	2.169	1.615 to 2.723	Yes	****	<0.0001
Mucin vs. NHBE	2.218	1.619 to 2.817	Yes	****	<0.0001
Mucin vs. Co-cult. NHBE	2.399	1.801 to 2.998	Yes	****	<0.0001
Fn CFS vs. NHBE	0.04899	-0.5499 to 0.6479	No	ns	0.8723
Fn CFS vs. Co-cult. NHBE	0.2304	-0.3684 to 0.8293	No	ns	0.4497
NHBE vs. Co-cult. NHBE	0.1814	-0.4588 to 0.8217	No	ns	0.5777
PUL 9
Control vs. Mucin	2.442	1.888 to 2.996	Yes	****	<0.0001
Control vs. Fn CFS	2.248	1.693 to 2.802	Yes	****	<0.0001
Control vs. NHBE	2.217	1.618 to 2.816	Yes	****	<0.0001
Control vs. Co-cult. NHBE	2.315	1.716 to 2.914	Yes	****	<0.0001
Mucin vs. Fn CFS	-0.1943	-0.7488 to 0.3601	No	ns	0.4911
Mucin vs. NHBE	-0.2251	-0.8240 to 0.3738	No	ns	0.4603
Mucin vs. Co-cult. NHBE	-0.1273	-0.7262 to 0.4716	No	ns	0.6762
Fn CFS vs. NHBE	-0.03076	-0.6296 to 0.5681	No	ns	0.9196
Fn CFS vs. Co-cult. NHBE	0.06702	-0.5319 to 0.6659	No	ns	0.8259
NHBE vs. Co-cult. NHBE	0.09778	-0.5425 to 0.7380	No	ns	0.7641
PUL 10
Control vs. Mucin	0.04374	-0.5107 to 0.5982	No	ns	0.8768
Control vs. Fn CFS	-0.1562	-0.7106 to 0.3983	No	ns	0.58
Control vs. NHBE	-2.463	-3.062 to -1.864	Yes	****	<0.0001
Control vs. Co-cult. NHBE	-0.5055	-1.104 to 0.09339	No	ns	0.0978
Mucin vs. Fn CFS	-0.1999	-0.7544 to 0.3545	No	ns	0.4788
Mucin vs. NHBE	-2.507	-3.106 to -1.908	Yes	****	<0.0001
Mucin vs. Co-cult. NHBE	-0.5492	-1.148 to 0.04965	No	ns	0.0721
Fn CFS vs. NHBE	-2.307	-2.906 to -1.708	Yes	****	<0.0001
Fn CFS vs. Co-cult. NHBE	-0.3493	-0.9482 to 0.2496	No	ns	0.2521
NHBE vs. Co-cult. NHBE	1.958	1.317 to 2.598	Yes	****	<0.0001
PUL 11
Control vs. Mucin	-0.7074	-1.262 to -0.1530	Yes	*	0.0125
Control vs. Fn CFS	-2.601	-3.156 to -2.047	Yes	****	<0.0001
Control vs. NHBE	-1.179	-1.778 to -0.5799	Yes	***	0.0001
Control vs. Co-cult. NHBE	-0.7033	-1.302 to -0.1044	Yes	*	0.0215
Mucin vs. Fn CFS	-1.894	-2.448 to -1.339	Yes	****	<0.0001
Mucin vs. NHBE	-0.4713	-1.070 to 0.1275	No	ns	0.1226
Mucin vs. Co-cult. NHBE	0.004167	-0.5947 to 0.6031	No	ns	0.9891
Fn CFS vs. NHBE	1.423	0.8236 to 2.021	Yes	****	<0.0001
Fn CFS vs. Co-cult. NHBE	1.898	1.299 to 2.497	Yes	****	<0.0001
NHBE vs. Co-cult. NHBE	0.4755	-0.1647 to 1.116	No	ns	0.145
PUL 12
Control vs. Mucin	-0.6937	-1.248 to -0.1393	Yes	*	0.0143
Control vs. Fn CFS	-1.153	-1.708 to -0.5989	Yes	****	<0.0001
Control vs. NHBE	-2.78	-3.379 to -2.181	Yes	****	<0.0001
Control vs. Co-cult. NHBE	-1.068	-1.667 to -0.4690	Yes	***	0.0005
Mucin vs. Fn CFS	-0.4596	-1.014 to 0.09487	No	ns	0.104
Mucin vs. NHBE	-2.086	-2.685 to -1.488	Yes	****	<0.0001
Mucin vs. Co-cult. NHBE	-0.3741	-0.9730 to 0.2248	No	ns	0.2201
Fn CFS vs. NHBE	-1.627	-2.226 to -1.028	Yes	****	<0.0001
Fn CFS vs. Co-cult. NHBE	0.08547	-0.5134 to 0.6844	No	ns	0.7791
NHBE vs. Co-cult. NHBE	1.712	1.072 to 2.353	Yes	****	<0.0001
PUL 13
Control vs. Mucin	0.3143	-0.2402 to 0.8687	No	ns	0.2658
Control vs. Fn CFS	-1.873	-2.428 to -1.319	Yes	****	<0.0001
Control vs. NHBE	0.3201	-0.2788 to 0.9190	No	ns	0.2939
Control vs. Co-cult. NHBE	0.5091	-0.08982 to 1.108	No	ns	0.0955
Mucin vs. Fn CFS	-2.188	-2.742 to -1.633	Yes	****	<0.0001
Mucin vs. NHBE	0.005824	-0.5931 to 0.6047	No	ns	0.9848
Mucin vs. Co-cult. NHBE	0.1948	-0.4041 to 0.7937	No	ns	0.5228
Fn CFS vs. NHBE	2.193	1.595 to 2.792	Yes	****	<0.0001
Fn CFS vs. Co-cult. NHBE	2.382	1.783 to 2.981	Yes	****	<0.0001
NHBE vs. Co-cult. NHBE	0.189	-0.4513 to 0.8292	No	ns	0.562
PUL 14
Control vs. Mucin	-1.29	-1.845 to -0.7358	Yes	****	<0.0001
Control vs. Fn CFS	-1.989	-2.544 to -1.435	Yes	****	<0.0001
Control vs. NHBE	0.04115	-0.5577 to 0.6400	No	ns	0.8926
Control vs. Co-cult. NHBE	0.09321	-0.5057 to 0.6921	No	ns	0.7597
Mucin vs. Fn CFS	-0.699	-1.253 to -0.1445	Yes	*	0.0136
Mucin vs. NHBE	1.331	0.7325 to 1.930	Yes	****	<0.0001
Mucin vs. Co-cult. NHBE	1.383	0.7846 to 1.982	Yes	****	<0.0001
Fn CFS vs. NHBE	2.03	1.431 to 2.629	Yes	****	<0.0001
Fn CFS vs. Co-cult. NHBE	2.082	1.484 to 2.681	Yes	****	<0.0001
NHBE vs. Co-cult. NHBE	0.05206	-0.5882 to 0.6923	No	ns	0.873
PUL 15
Control vs. Mucin	-2.12	-2.675 to -1.566	Yes	****	<0.0001
Control vs. Fn CFS	-0.8933	-1.448 to -0.3388	Yes	**	0.0017
Control vs. NHBE	-2.139	-2.738 to -1.540	Yes	****	<0.0001
Control vs. Co-cult. NHBE	-1.183	-1.782 to -0.5838	Yes	***	0.0001
Mucin vs. Fn CFS	1.227	0.6724 to 1.781	Yes	****	<0.0001
Mucin vs. NHBE	-0.01914	-0.6180 to 0.5797	No	ns	0.9499
Mucin vs. Co-cult. NHBE	0.9375	0.3386 to 1.536	Yes	**	0.0022
Fn CFS vs. NHBE	-1.246	-1.845 to -0.6471	Yes	****	<0.0001
Fn CFS vs. Co-cult. NHBE	-0.2894	-0.8883 to 0.3095	No	ns	0.3427
NHBE vs. Co-cult. NHBE	0.9566	0.3164 to 1.597	Yes	**	0.0035
PUL 16
Control vs. Mucin	-0.2998	-0.8543 to 0.2546	No	ns	0.2883
Control vs. Fn CFS	-2.33	-2.885 to -1.776	Yes	****	<0.0001
Control vs. NHBE	-1.63	-2.228 to -1.031	Yes	****	<0.0001
Control vs. Co-cult. NHBE	-0.3752	-0.9740 to 0.2237	No	ns	0.2188
Mucin vs. Fn CFS	-2.03	-2.585 to -1.476	Yes	****	<0.0001
Mucin vs. NHBE	-1.33	-1.929 to -0.7308	Yes	****	<0.0001
Mucin vs. Co-cult. NHBE	-0.07531	-0.6742 to 0.5236	No	ns	0.8048
Fn CFS vs. NHBE	0.7007	0.1018 to 1.300	Yes	*	0.022
Fn CFS vs. Co-cult. NHBE	1.955	1.356 to 2.554	Yes	****	<0.0001
NHBE vs. Co-cult. NHBE	1.254	0.6142 to 1.895	Yes	***	0.0001
PUL 17
Control vs. Mucin	-2.005	-2.560 to -1.451	Yes	****	<0.0001
Control vs. Fn CFS	-0.545	-1.099 to 0.009446	No	ns	0.054
Control vs. NHBE	-2.104	-2.702 to -1.505	Yes	****	<0.0001
Control vs. Co-cult. NHBE	-0.7246	-1.324 to -0.1257	Yes	*	0.0179
Mucin vs. Fn CFS	1.46	0.9058 to 2.015	Yes	****	<0.0001
Mucin vs. NHBE	-0.09835	-0.6972 to 0.5005	No	ns	0.7469
Mucin vs. Co-cult. NHBE	1.281	0.6817 to 1.880	Yes	****	<0.0001
Fn CFS vs. NHBE	-1.559	-2.157 to -0.9597	Yes	****	<0.0001
Fn CFS vs. Co-cult. NHBE	-0.1796	-0.7785 to 0.4193	No	ns	0.5557
NHBE vs. Co-cult. NHBE	1.379	0.7387 to 2.019	Yes	****	<0.0001
PUL 18
Control vs. Mucin	-0.6316	-1.186 to -0.07714	Yes	*	0.0257
Control vs. Fn CFS	-2.272	-2.826 to -1.717	Yes	****	<0.0001
Control vs. NHBE	0.2442	-0.3547 to 0.8431	No	ns	0.4232
Control vs. Co-cult. NHBE	0.2365	-0.3624 to 0.8354	No	ns	0.4379
Mucin vs. Fn CFS	-1.64	-2.195 to -1.086	Yes	****	<0.0001
Mucin vs. NHBE	0.8758	0.2769 to 1.475	Yes	**	0.0043
Mucin vs. Co-cult. NHBE	0.8681	0.2692 to 1.467	Yes	**	0.0046
Fn CFS vs. NHBE	2.516	1.917 to 3.115	Yes	****	<0.0001
Fn CFS vs. Co-cult. NHBE	2.508	1.910 to 3.107	Yes	****	<0.0001
NHBE vs. Co-cult. NHBE	-0.007661	-0.6479 to 0.6326	No	ns	0.9812
PUL 19
Control vs. Mucin	-1.772	-2.326 to -1.218	Yes	****	<0.0001
Control vs. Fn CFS	-1.016	-1.571 to -0.4618	Yes	***	0.0004
Control vs. NHBE	0.4598	-0.1391 to 1.059	No	ns	0.132
Control vs. Co-cult. NHBE	0.7707	0.1718 to 1.370	Yes	*	0.0118
Mucin vs. Fn CFS	0.7557	0.2013 to 1.310	Yes	**	0.0077
Mucin vs. NHBE	2.232	1.633 to 2.831	Yes	****	<0.0001
Mucin vs. Co-cult. NHBE	2.543	1.944 to 3.142	Yes	****	<0.0001
Fn CFS vs. NHBE	1.476	0.8771 to 2.075	Yes	****	<0.0001
Fn CFS vs. Co-cult. NHBE	1.787	1.188 to 2.386	Yes	****	<0.0001
NHBE vs. Co-cult. NHBE	0.3109	-0.3293 to 0.9512	No	ns	0.3402
PUL 20
Control vs. Mucin	-0.7511	-1.306 to -0.1966	Yes	**	0.0081
Control vs. Fn CFS	-2.567	-3.122 to -2.013	Yes	****	<0.0001
Control vs. NHBE	-1.318	-1.917 to -0.7194	Yes	****	<0.0001
Control vs. Co-cult. NHBE	-0.3556	-0.9544 to 0.2433	No	ns	0.2438
Mucin vs. Fn CFS	-1.816	-2.371 to -1.262	Yes	****	<0.0001
Mucin vs. NHBE	-0.5672	-1.166 to 0.03168	No	ns	0.0633
Mucin vs. Co-cult. NHBE	0.3955	-0.2034 to 0.9944	No	ns	0.1949
Fn CFS vs. NHBE	1.249	0.6501 to 1.848	Yes	****	<0.0001
Fn CFS vs. Co-cult. NHBE	2.212	1.613 to 2.811	Yes	****	<0.0001
NHBE vs. Co-cult. NHBE	0.9627	0.3225 to 1.603	Yes	**	0.0033
PUL 21
Control vs. Mucin	-0.1711	-0.7256 to 0.3833	No	ns	0.5442
Control vs. Fn CFS	-2.485	-3.040 to -1.931	Yes	****	<0.0001
Control vs. NHBE	-0.8931	-1.492 to -0.2942	Yes	**	0.0036
Control vs. Co-cult. NHBE	-0.3322	-0.9310 to 0.2667	No	ns	0.2761
Mucin vs. Fn CFS	-2.314	-2.868 to -1.760	Yes	****	<0.0001
Mucin vs. NHBE	-0.722	-1.321 to -0.1231	Yes	*	0.0183
Mucin vs. Co-cult. NHBE	-0.161	-0.7599 to 0.4379	No	ns	0.5973
Fn CFS vs. NHBE	1.592	0.9931 to 2.191	Yes	****	<0.0001
Fn CFS vs. Co-cult. NHBE	2.153	1.554 to 2.752	Yes	****	<0.0001
NHBE vs. Co-cult. NHBE	0.561	-0.07926 to 1.201	No	ns	0.0857
PUL 22
Control vs. Mucin	0.01037	-0.5441 to 0.5648	No	ns	0.9707
Control vs. Fn CFS	-0.1009	-0.6554 to 0.4535	No	ns	0.7206
Control vs. NHBE	-2.123	-2.722 to -1.524	Yes	****	<0.0001
Control vs. Co-cult. NHBE	-1.444	-2.043 to -0.8455	Yes	****	<0.0001
Mucin vs. Fn CFS	-0.1113	-0.6657 to 0.4432	No	ns	0.6933
Mucin vs. NHBE	-2.134	-2.732 to -1.535	Yes	****	<0.0001
Mucin vs. Co-cult. NHBE	-1.455	-2.054 to -0.8559	Yes	****	<0.0001
Fn CFS vs. NHBE	-2.022	-2.621 to -1.423	Yes	****	<0.0001
Fn CFS vs. Co-cult. NHBE	-1.343	-1.942 to -0.7446	Yes	****	<0.0001
NHBE vs. Co-cult. NHBE	0.6788	0.03857 to 1.319	Yes	*	0.0378
PUL 23
Control vs. Mucin	0.1219	-0.4326 to 0.6763	No	ns	0.6658
Control vs. Fn CFS	-1.626	-2.180 to -1.071	Yes	****	<0.0001
Control vs. NHBE	-1.466	-2.065 to -0.8674	Yes	****	<0.0001
Control vs. Co-cult. NHBE	-1.251	-1.850 to -0.6526	Yes	****	<0.0001
Mucin vs. Fn CFS	-1.748	-2.302 to -1.193	Yes	****	<0.0001
Mucin vs. NHBE	-1.588	-2.187 to -0.9892	Yes	****	<0.0001
Mucin vs. Co-cult. NHBE	-1.373	-1.972 to -0.7744	Yes	****	<0.0001
Fn CFS vs. NHBE	0.1594	-0.4394 to 0.7583	No	ns	0.6009
Fn CFS vs. Co-cult. NHBE	0.3742	-0.2247 to 0.9731	No	ns	0.22
NHBE vs. Co-cult. NHBE	0.2148	-0.4255 to 0.8550	No	ns	0.5099
PUL 24
Control vs. Mucin	-0.1741	-0.7285 to 0.3804	No	ns	0.5373
Control vs. Fn CFS	-2.015	-2.570 to -1.461	Yes	****	<0.0001
Control vs. NHBE	0.2998	-0.2991 to 0.8987	No	ns	0.3256
Control vs. Co-cult. NHBE	0.3569	-0.2419 to 0.9558	No	ns	0.2419
Mucin vs. Fn CFS	-1.841	-2.396 to -1.287	Yes	****	<0.0001
Mucin vs. NHBE	0.4739	-0.1250 to 1.073	No	ns	0.1206
Mucin vs. Co-cult. NHBE	0.531	-0.06786 to 1.130	No	ns	0.0821
Fn CFS vs. NHBE	2.315	1.716 to 2.914	Yes	****	<0.0001
Fn CFS vs. Co-cult. NHBE	2.372	1.773 to 2.971	Yes	****	<0.0001
NHBE vs. Co-cult. NHBE	0.05714	-0.5831 to 0.6974	No	ns	0.8608
PUL 25
Control vs. Mucin	0.6997	0.1453 to 1.254	Yes	*	0.0135
Control vs. Fn CFS	-0.9963	-1.551 to -0.4418	Yes	***	0.0005
Control vs. NHBE	0.6896	0.09073 to 1.288	Yes	*	0.0241
Control vs. Co-cult. NHBE	-1.861	-2.459 to -1.262	Yes	****	<0.0001
Mucin vs. Fn CFS	-1.696	-2.250 to -1.142	Yes	****	<0.0001
Mucin vs. NHBE	-0.01012	-0.6090 to 0.5888	No	ns	0.9735
Mucin vs. Co-cult. NHBE	-2.56	-3.159 to -1.961	Yes	****	<0.0001
Fn CFS vs. NHBE	1.686	1.087 to 2.285	Yes	****	<0.0001
Fn CFS vs. Co-cult. NHBE	-0.8643	-1.463 to -0.2654	Yes	**	0.0048
NHBE vs. Co-cult. NHBE	-2.55	-3.190 to -1.910	Yes	****	<0.0001
PUL 26
Control vs. Mucin	0.0312	-0.5233 to 0.5857	No	ns	0.912
Control vs. Fn CFS	-0.05427	-0.6087 to 0.5002	No	ns	0.8475
Control vs. NHBE	-2.332	-2.931 to -1.733	Yes	****	<0.0001
Control vs. Co-cult. NHBE	-1.496	-2.095 to -0.8975	Yes	****	<0.0001
Mucin vs. Fn CFS	-0.08547	-0.6399 to 0.4690	No	ns	0.762
Mucin vs. NHBE	-2.363	-2.962 to -1.764	Yes	****	<0.0001
Mucin vs. Co-cult. NHBE	-1.528	-2.126 to -0.9287	Yes	****	<0.0001
Fn CFS vs. NHBE	-2.278	-2.876 to -1.679	Yes	****	<0.0001
Fn CFS vs. Co-cult. NHBE	-1.442	-2.041 to -0.8433	Yes	****	<0.0001
NHBE vs. Co-cult. NHBE	0.8354	0.1951 to 1.476	Yes	*	0.0107
PUL 27
Control vs. Mucin	0.2363	-0.3182 to 0.7907	No	ns	0.4026
Control vs. Fn CFS	-0.6964	-1.251 to -0.1419	Yes	*	0.014
Control vs. NHBE	-1.728	-2.327 to -1.129	Yes	****	<0.0001
Control vs. Co-cult. NHBE	-2.264	-2.863 to -1.665	Yes	****	<0.0001
Mucin vs. Fn CFS	-0.9326	-1.487 to -0.3782	Yes	**	0.001
Mucin vs. NHBE	-1.964	-2.563 to -1.365	Yes	****	<0.0001
Mucin vs. Co-cult. NHBE	-2.501	-3.099 to -1.902	Yes	****	<0.0001
Fn CFS vs. NHBE	-1.031	-1.630 to -0.4325	Yes	***	0.0008
Fn CFS vs. Co-cult. NHBE	-1.568	-2.167 to -0.9690	Yes	****	<0.0001
NHBE vs. Co-cult. NHBE	-0.5365	-1.177 to 0.1037	No	ns	0.1002
CAZyme Cluster
Control vs. Mucin	-2.131	-2.685 to -1.576	Yes	****	<0.0001
Control vs. Fn CFS	0.3315	-0.2230 to 0.8859	No	ns	0.2405
Control vs. NHBE	0.3964	-0.2025 to 0.9952	No	ns	0.1939
Control vs. Co-cult. NHBE	-0.2439	-0.8428 to 0.3550	No	ns	0.4237
Mucin vs. Fn CFS	2.462	1.908 to 3.017	Yes	****	<0.0001
Mucin vs. NHBE	2.527	1.928 to 3.126	Yes	****	<0.0001
Mucin vs. Co-cult. NHBE	1.887	1.288 to 2.486	Yes	****	<0.0001
Fn CFS vs. NHBE	0.06488	-0.5340 to 0.6638	No	ns	0.8314
Fn CFS vs. Co-cult. NHBE	-0.5754	-1.174 to 0.02352	No	ns	0.0597
NHBE vs. Co-cult. NHBE	-0.6402	-1.280 to -1.039e-005	Yes	*	0.05
Test details	Predicted (LS) mean 1	Predicted (LS) mean 2	Predicted (LS) mean diff.	SE of diff.	N1	N2	t	DF
PUL 1
Control vs. Mucin	-0.6095	1.593	-2.203	0.282	4	4	7.812	364
Control vs. Fn CFS	-0.6095	0.04891	-0.6584	0.282	4	4	2.335	364
Control vs. NHBE	-0.6095	-1.097	0.488	0.3045	4	3	1.602	364
Control vs. Co-cult. NHBE	-0.6095	-0.2792	-0.3303	0.3045	4	3	1.085	364
Mucin vs. Fn CFS	1.593	0.04891	1.544	0.282	4	4	5.477	364
Mucin vs. NHBE	1.593	-1.097	2.691	0.3045	4	3	8.835	364
Mucin vs. Co-cult. NHBE	1.593	-0.2792	1.872	0.3045	4	3	6.148	364
Fn CFS vs. NHBE	0.04891	-1.097	1.146	0.3045	4	3	3.764	364
Fn CFS vs. Co-cult. NHBE	0.04891	-0.2792	0.3281	0.3045	4	3	1.077	364
NHBE vs. Co-cult. NHBE	-1.097	-0.2792	-0.8183	0.3256	3	3	2.513	364
PUL 2
Control vs. Mucin	-0.5609	-0.5736	0.01277	0.282	4	4	0.04529	364
Control vs. Fn CFS	-0.5609	-0.5517	-0.009159	0.282	4	4	0.03248	364
Control vs. NHBE	-0.5609	1.884	-2.445	0.3045	4	3	8.028	364
Control vs. Co-cult. NHBE	-0.5609	0.3645	-0.9253	0.3045	4	3	3.038	364
Mucin vs. Fn CFS	-0.5736	-0.5517	-0.02193	0.282	4	4	0.07777	364
Mucin vs. NHBE	-0.5736	1.884	-2.458	0.3045	4	3	8.07	364
Mucin vs. Co-cult. NHBE	-0.5736	0.3645	-0.9381	0.3045	4	3	3.08	364
Fn CFS vs. NHBE	-0.5517	1.884	-2.436	0.3045	4	3	7.998	364
Fn CFS vs. Co-cult. NHBE	-0.5517	0.3645	-0.9162	0.3045	4	3	3.008	364
NHBE vs. Co-cult. NHBE	1.884	0.3645	1.519	0.3256	3	3	4.667	364
PUL 3
Control vs. Mucin	-0.937	0.9856	-1.923	0.282	4	4	6.819	364
Control vs. Fn CFS	-0.937	-0.6517	-0.2854	0.282	4	4	1.012	364
Control vs. NHBE	-0.937	1.459	-2.396	0.3045	4	3	7.869	364
Control vs. Co-cult. NHBE	-0.937	-0.6551	-0.2819	0.3045	4	3	0.9257	364
Mucin vs. Fn CFS	0.9856	-0.6517	1.637	0.282	4	4	5.807	364
Mucin vs. NHBE	0.9856	1.459	-0.4737	0.3045	4	3	1.555	364
Mucin vs. Co-cult. NHBE	0.9856	-0.6551	1.641	0.3045	4	3	5.387	364
Fn CFS vs. NHBE	-0.6517	1.459	-2.111	0.3045	4	3	6.932	364
Fn CFS vs. Co-cult. NHBE	-0.6517	-0.6551	0.003422	0.3045	4	3	0.01124	364
NHBE vs. Co-cult. NHBE	1.459	-0.6551	2.114	0.3256	3	3	6.494	364
PUL 4
Control vs. Mucin	-0.5816	1.626	-2.207	0.282	4	4	7.829	364
Control vs. Fn CFS	-0.5816	-0.7068	0.1252	0.282	4	4	0.4441	364
Control vs. NHBE	-0.5816	-0.8673	0.2858	0.3045	4	3	0.9384	364
Control vs. Co-cult. NHBE	-0.5816	0.4174	-0.999	0.3045	4	3	3.28	364
Mucin vs. Fn CFS	1.626	-0.7068	2.333	0.282	4	4	8.273	364
Mucin vs. NHBE	1.626	-0.8673	2.493	0.3045	4	3	8.187	364
Mucin vs. Co-cult. NHBE	1.626	0.4174	1.208	0.3045	4	3	3.968	364
Fn CFS vs. NHBE	-0.7068	-0.8673	0.1606	0.3045	4	3	0.5272	364
Fn CFS vs. Co-cult. NHBE	-0.7068	0.4174	-1.124	0.3045	4	3	3.691	364
NHBE vs. Co-cult. NHBE	-0.8673	0.4174	-1.285	0.3256	3	3	3.946	364
PUL 5
Control vs. Mucin	-0.9648	-0.5193	-0.4456	0.282	4	4	1.58	364
Control vs. Fn CFS	-0.9648	1.528	-2.493	0.282	4	4	8.842	364
Control vs. NHBE	-0.9648	0.4659	-1.431	0.3045	4	3	4.698	364
Control vs. Co-cult. NHBE	-0.9648	-0.5248	-0.4401	0.3045	4	3	1.445	364
Mucin vs. Fn CFS	-0.5193	1.528	-2.048	0.282	4	4	7.262	364
Mucin vs. NHBE	-0.5193	0.4659	-0.9852	0.3045	4	3	3.235	364
Mucin vs. Co-cult. NHBE	-0.5193	-0.5248	0.005481	0.3045	4	3	0.018	364
Fn CFS vs. NHBE	1.528	0.4659	1.062	0.3045	4	3	3.488	364
Fn CFS vs. Co-cult. NHBE	1.528	-0.5248	2.053	0.3045	4	3	6.741	364
NHBE vs. Co-cult. NHBE	0.4659	-0.5248	0.9906	0.3256	3	3	3.043	364
PUL 6
Control vs. Mucin	-0.6005	1.077	-1.678	0.282	4	4	5.951	364
Control vs. Fn CFS	-0.6005	0.5665	-1.167	0.282	4	4	4.139	364
Control vs. NHBE	-0.6005	-0.5886	-0.01193	0.3045	4	3	0.03917	364
Control vs. Co-cult. NHBE	-0.6005	-0.8027	0.2022	0.3045	4	3	0.6641	364
Mucin vs. Fn CFS	1.077	0.5665	0.5109	0.282	4	4	1.812	364
Mucin vs. NHBE	1.077	-0.5886	1.666	0.3045	4	3	5.471	364
Mucin vs. Co-cult. NHBE	1.077	-0.8027	1.88	0.3045	4	3	6.174	364
Fn CFS vs. NHBE	0.5665	-0.5886	1.155	0.3045	4	3	3.793	364
Fn CFS vs. Co-cult. NHBE	0.5665	-0.8027	1.369	0.3045	4	3	4.496	364
NHBE vs. Co-cult. NHBE	-0.5886	-0.8027	0.2142	0.3256	3	3	0.6578	364
PUL 7
Control vs. Mucin	-0.8583	1.611	-2.469	0.282	4	4	8.758	364
Control vs. Fn CFS	-0.8583	0.1654	-1.024	0.282	4	4	3.631	364
Control vs. NHBE	-0.8583	-0.4072	-0.451	0.3045	4	3	1.481	364
Control vs. Co-cult. NHBE	-0.8583	-0.8169	-0.04134	0.3045	4	3	0.1357	364
Mucin vs. Fn CFS	1.611	0.1654	1.446	0.282	4	4	5.127	364
Mucin vs. NHBE	1.611	-0.4072	2.018	0.3045	4	3	6.627	364
Mucin vs. Co-cult. NHBE	1.611	-0.8169	2.428	0.3045	4	3	7.972	364
Fn CFS vs. NHBE	0.1654	-0.4072	0.5727	0.3045	4	3	1.88	364
Fn CFS vs. Co-cult. NHBE	0.1654	-0.8169	0.9823	0.3045	4	3	3.226	364
NHBE vs. Co-cult. NHBE	-0.4072	-0.8169	0.4097	0.3256	3	3	1.258	364
PUL 8
Control vs. Mucin	-0.6372	1.791	-2.428	0.282	4	4	8.613	364
Control vs. Fn CFS	-0.6372	-0.3778	-0.2594	0.282	4	4	0.9199	364
Control vs. NHBE	-0.6372	-0.4268	-0.2104	0.3045	4	3	0.6907	364
Control vs. Co-cult. NHBE	-0.6372	-0.6082	-0.02892	0.3045	4	3	0.09496	364
Mucin vs. Fn CFS	1.791	-0.3778	2.169	0.282	4	4	7.693	364
Mucin vs. NHBE	1.791	-0.4268	2.218	0.3045	4	3	7.283	364
Mucin vs. Co-cult. NHBE	1.791	-0.6082	2.399	0.3045	4	3	7.879	364
Fn CFS vs. NHBE	-0.3778	-0.4268	0.04899	0.3045	4	3	0.1609	364
Fn CFS vs. Co-cult. NHBE	-0.3778	-0.6082	0.2304	0.3045	4	3	0.7567	364
NHBE vs. Co-cult. NHBE	-0.4268	-0.6082	0.1814	0.3256	3	3	0.5573	364
PUL 9
Control vs. Mucin	1.797	-0.6446	2.442	0.282	4	4	8.661	364
Control vs. Fn CFS	1.797	-0.4503	2.248	0.282	4	4	7.972	364
Control vs. NHBE	1.797	-0.4195	2.217	0.3045	4	3	7.279	364
Control vs. Co-cult. NHBE	1.797	-0.5173	2.315	0.3045	4	3	7.601	364
Mucin vs. Fn CFS	-0.6446	-0.4503	-0.1943	0.282	4	4	0.6892	364
Mucin vs. NHBE	-0.6446	-0.4195	-0.2251	0.3045	4	3	0.7391	364
Mucin vs. Co-cult. NHBE	-0.6446	-0.5173	-0.1273	0.3045	4	3	0.418	364
Fn CFS vs. NHBE	-0.4503	-0.4195	-0.03076	0.3045	4	3	0.101	364
Fn CFS vs. Co-cult. NHBE	-0.4503	-0.5173	0.06702	0.3045	4	3	0.2201	364
NHBE vs. Co-cult. NHBE	-0.4195	-0.5173	0.09778	0.3256	3	3	0.3003	364
PUL 10
Control vs. Mucin	-0.5198	-0.5635	0.04374	0.282	4	4	0.1551	364
Control vs. Fn CFS	-0.5198	-0.3636	-0.1562	0.282	4	4	0.5539	364
Control vs. NHBE	-0.5198	1.943	-2.463	0.3045	4	3	8.088	364
Control vs. Co-cult. NHBE	-0.5198	-0.01428	-0.5055	0.3045	4	3	1.66	364
Mucin vs. Fn CFS	-0.5635	-0.3636	-0.1999	0.282	4	4	0.709	364
Mucin vs. NHBE	-0.5635	1.943	-2.507	0.3045	4	3	8.232	364
Mucin vs. Co-cult. NHBE	-0.5635	-0.01428	-0.5492	0.3045	4	3	1.803	364
Fn CFS vs. NHBE	-0.3636	1.943	-2.307	0.3045	4	3	7.575	364
Fn CFS vs. Co-cult. NHBE	-0.3636	-0.01428	-0.3493	0.3045	4	3	1.147	364
NHBE vs. Co-cult. NHBE	1.943	-0.01428	1.958	0.3256	3	3	6.013	364
PUL 11
Control vs. Mucin	-1.049	-0.3415	-0.7074	0.282	4	4	2.509	364
Control vs. Fn CFS	-1.049	1.552	-2.601	0.282	4	4	9.226	364
Control vs. NHBE	-1.049	0.1298	-1.179	0.3045	4	3	3.871	364
Control vs. Co-cult. NHBE	-1.049	-0.3457	-0.7033	0.3045	4	3	2.309	364
Mucin vs. Fn CFS	-0.3415	1.552	-1.894	0.282	4	4	6.717	364
Mucin vs. NHBE	-0.3415	0.1298	-0.4713	0.3045	4	3	1.548	364
Mucin vs. Co-cult. NHBE	-0.3415	-0.3457	0.004167	0.3045	4	3	0.01368	364
Fn CFS vs. NHBE	1.552	0.1298	1.423	0.3045	4	3	4.671	364
Fn CFS vs. Co-cult. NHBE	1.552	-0.3457	1.898	0.3045	4	3	6.232	364
NHBE vs. Co-cult. NHBE	0.1298	-0.3457	0.4755	0.3256	3	3	1.461	364
PUL 12
Control vs. Mucin	-1.052	-0.3581	-0.6937	0.282	4	4	2.46	364
Control vs. Fn CFS	-1.052	0.1015	-1.153	0.282	4	4	4.09	364
Control vs. NHBE	-1.052	1.728	-2.78	0.3045	4	3	9.129	364
Control vs. Co-cult. NHBE	-1.052	0.01605	-1.068	0.3045	4	3	3.506	364
Mucin vs. Fn CFS	-0.3581	0.1015	-0.4596	0.282	4	4	1.63	364
Mucin vs. NHBE	-0.3581	1.728	-2.086	0.3045	4	3	6.851	364
Mucin vs. Co-cult. NHBE	-0.3581	0.01605	-0.3741	0.3045	4	3	1.228	364
Fn CFS vs. NHBE	0.1015	1.728	-1.627	0.3045	4	3	5.342	364
Fn CFS vs. Co-cult. NHBE	0.1015	0.01605	0.08547	0.3045	4	3	0.2807	364
NHBE vs. Co-cult. NHBE	1.728	0.01605	1.712	0.3256	3	3	5.259	364
PUL 13
Control vs. Mucin	-0.2083	-0.5225	0.3143	0.282	4	4	1.115	364
Control vs. Fn CFS	-0.2083	1.665	-1.873	0.282	4	4	6.644	364
Control vs. NHBE	-0.2083	-0.5283	0.3201	0.3045	4	3	1.051	364
Control vs. Co-cult. NHBE	-0.2083	-0.7173	0.5091	0.3045	4	3	1.672	364
Mucin vs. Fn CFS	-0.5225	1.665	-2.188	0.282	4	4	7.759	364
Mucin vs. NHBE	-0.5225	-0.5283	0.005824	0.3045	4	3	0.01912	364
Mucin vs. Co-cult. NHBE	-0.5225	-0.7173	0.1948	0.3045	4	3	0.6397	364
Fn CFS vs. NHBE	1.665	-0.5283	2.193	0.3045	4	3	7.202	364
Fn CFS vs. Co-cult. NHBE	1.665	-0.7173	2.382	0.3045	4	3	7.823	364
NHBE vs. Co-cult. NHBE	-0.5283	-0.7173	0.189	0.3256	3	3	0.5805	364
PUL 14
Control vs. Mucin	-0.7064	0.5839	-1.29	0.282	4	4	4.576	364
Control vs. Fn CFS	-0.7064	1.283	-1.989	0.282	4	4	7.055	364
Control vs. NHBE	-0.7064	-0.7475	0.04115	0.3045	4	3	0.1351	364
Control vs. Co-cult. NHBE	-0.7064	-0.7996	0.09321	0.3045	4	3	0.3061	364
Mucin vs. Fn CFS	0.5839	1.283	-0.699	0.282	4	4	2.479	364
Mucin vs. NHBE	0.5839	-0.7475	1.331	0.3045	4	3	4.372	364
Mucin vs. Co-cult. NHBE	0.5839	-0.7996	1.383	0.3045	4	3	4.543	364
Fn CFS vs. NHBE	1.283	-0.7475	2.03	0.3045	4	3	6.667	364
Fn CFS vs. Co-cult. NHBE	1.283	-0.7996	2.082	0.3045	4	3	6.838	364
NHBE vs. Co-cult. NHBE	-0.7475	-0.7996	0.05206	0.3256	3	3	0.1599	364
PUL 15
Control vs. Mucin	-1.223	0.8968	-2.12	0.282	4	4	7.519	364
Control vs. Fn CFS	-1.223	-0.33	-0.8933	0.282	4	4	3.168	364
Control vs. NHBE	-1.223	0.916	-2.139	0.3045	4	3	7.024	364
Control vs. Co-cult. NHBE	-1.223	-0.04064	-1.183	0.3045	4	3	3.883	364
Mucin vs. Fn CFS	0.8968	-0.33	1.227	0.282	4	4	4.351	364
Mucin vs. NHBE	0.8968	0.916	-0.01914	0.3045	4	3	0.06286	364
Mucin vs. Co-cult. NHBE	0.8968	-0.04064	0.9375	0.3045	4	3	3.078	364
Fn CFS vs. NHBE	-0.33	0.916	-1.246	0.3045	4	3	4.091	364
Fn CFS vs. Co-cult. NHBE	-0.33	-0.04064	-0.2894	0.3045	4	3	0.9502	364
NHBE vs. Co-cult. NHBE	0.916	-0.04064	0.9566	0.3256	3	3	2.938	364
PUL 16
Control vs. Mucin	-0.9186	-0.6187	-0.2998	0.282	4	4	1.063	364
Control vs. Fn CFS	-0.9186	1.412	-2.33	0.282	4	4	8.265	364
Control vs. NHBE	-0.9186	0.711	-1.63	0.3045	4	3	5.351	364
Control vs. Co-cult. NHBE	-0.9186	-0.5434	-0.3752	0.3045	4	3	1.232	364
Mucin vs. Fn CFS	-0.6187	1.412	-2.03	0.282	4	4	7.201	364
Mucin vs. NHBE	-0.6187	0.711	-1.33	0.3045	4	3	4.366	364
Mucin vs. Co-cult. NHBE	-0.6187	-0.5434	-0.07531	0.3045	4	3	0.2473	364
Fn CFS vs. NHBE	1.412	0.711	0.7007	0.3045	4	3	2.301	364
Fn CFS vs. Co-cult. NHBE	1.412	-0.5434	1.955	0.3045	4	3	6.42	364
NHBE vs. Co-cult. NHBE	0.711	-0.5434	1.254	0.3256	3	3	3.853	364
PUL 17
Control vs. Mucin	-1.038	0.9672	-2.005	0.282	4	4	7.112	364
Control vs. Fn CFS	-1.038	-0.4931	-0.545	0.282	4	4	1.933	364
Control vs. NHBE	-1.038	1.066	-2.104	0.3045	4	3	6.907	364
Control vs. Co-cult. NHBE	-1.038	-0.3135	-0.7246	0.3045	4	3	2.379	364
Mucin vs. Fn CFS	0.9672	-0.4931	1.46	0.282	4	4	5.179	364
Mucin vs. NHBE	0.9672	1.066	-0.09835	0.3045	4	3	0.3229	364
Mucin vs. Co-cult. NHBE	0.9672	-0.3135	1.281	0.3045	4	3	4.205	364
Fn CFS vs. NHBE	-0.4931	1.066	-1.559	0.3045	4	3	5.118	364
Fn CFS vs. Co-cult. NHBE	-0.4931	-0.3135	-0.1796	0.3045	4	3	0.5898	364
NHBE vs. Co-cult. NHBE	1.066	-0.3135	1.379	0.3256	3	3	4.236	364
PUL 18
Control vs. Mucin	-0.5651	0.0665	-0.6316	0.282	4	4	2.24	364
Control vs. Fn CFS	-0.5651	1.707	-2.272	0.282	4	4	8.058	364
Control vs. NHBE	-0.5651	-0.8093	0.2442	0.3045	4	3	0.8018	364
Control vs. Co-cult. NHBE	-0.5651	-0.8016	0.2365	0.3045	4	3	0.7767	364
Mucin vs. Fn CFS	0.0665	1.707	-1.64	0.282	4	4	5.818	364
Mucin vs. NHBE	0.0665	-0.8093	0.8758	0.3045	4	3	2.876	364
Mucin vs. Co-cult. NHBE	0.0665	-0.8016	0.8681	0.3045	4	3	2.851	364
Fn CFS vs. NHBE	1.707	-0.8093	2.516	0.3045	4	3	8.262	364
Fn CFS vs. Co-cult. NHBE	1.707	-0.8016	2.508	0.3045	4	3	8.237	364
NHBE vs. Co-cult. NHBE	-0.8093	-0.8016	-0.007661	0.3256	3	3	0.02353	364
PUL 19
Control vs. Mucin	-0.4145	1.357	-1.772	0.282	4	4	6.285	364
Control vs. Fn CFS	-0.4145	0.6017	-1.016	0.282	4	4	3.604	364
Control vs. NHBE	-0.4145	-0.8743	0.4598	0.3045	4	3	1.51	364
Control vs. Co-cult. NHBE	-0.4145	-1.185	0.7707	0.3045	4	3	2.531	364
Mucin vs. Fn CFS	1.357	0.6017	0.7557	0.282	4	4	2.68	364
Mucin vs. NHBE	1.357	-0.8743	2.232	0.3045	4	3	7.328	364
Mucin vs. Co-cult. NHBE	1.357	-1.185	2.543	0.3045	4	3	8.349	364
Fn CFS vs. NHBE	0.6017	-0.8743	1.476	0.3045	4	3	4.847	364
Fn CFS vs. Co-cult. NHBE	0.6017	-1.185	1.787	0.3045	4	3	5.868	364
NHBE vs. Co-cult. NHBE	-0.8743	-1.185	0.3109	0.3256	3	3	0.9551	364
PUL 20
Control vs. Mucin	-1.016	-0.2653	-0.7511	0.282	4	4	2.664	364
Control vs. Fn CFS	-1.016	1.551	-2.567	0.282	4	4	9.105	364
Control vs. NHBE	-1.016	0.3019	-1.318	0.3045	4	3	4.329	364
Control vs. Co-cult. NHBE	-1.016	-0.6608	-0.3556	0.3045	4	3	1.168	364
Mucin vs. Fn CFS	-0.2653	1.551	-1.816	0.282	4	4	6.442	364
Mucin vs. NHBE	-0.2653	0.3019	-0.5672	0.3045	4	3	1.862	364
Mucin vs. Co-cult. NHBE	-0.2653	-0.6608	0.3955	0.3045	4	3	1.299	364
Fn CFS vs. NHBE	1.551	0.3019	1.249	0.3045	4	3	4.101	364
Fn CFS vs. Co-cult. NHBE	1.551	-0.6608	2.212	0.3045	4	3	7.262	364
NHBE vs. Co-cult. NHBE	0.3019	-0.6608	0.9627	0.3256	3	3	2.957	364
PUL 21
Control vs. Mucin	-0.7945	-0.6234	-0.1711	0.282	4	4	0.607	364
Control vs. Fn CFS	-0.7945	1.691	-2.485	0.282	4	4	8.814	364
Control vs. NHBE	-0.7945	0.09862	-0.8931	0.3045	4	3	2.933	364
Control vs. Co-cult. NHBE	-0.7945	-0.4623	-0.3322	0.3045	4	3	1.091	364
Mucin vs. Fn CFS	-0.6234	1.691	-2.314	0.282	4	4	8.207	364
Mucin vs. NHBE	-0.6234	0.09862	-0.722	0.3045	4	3	2.371	364
Mucin vs. Co-cult. NHBE	-0.6234	-0.4623	-0.161	0.3045	4	3	0.5287	364
Fn CFS vs. NHBE	1.691	0.09862	1.592	0.3045	4	3	5.228	364
Fn CFS vs. Co-cult. NHBE	1.691	-0.4623	2.153	0.3045	4	3	7.07	364
NHBE vs. Co-cult. NHBE	0.09862	-0.4623	0.561	0.3256	3	3	1.723	364
PUL 22
Control vs. Mucin	-0.6147	-0.6251	0.01037	0.282	4	4	0.0368	364
Control vs. Fn CFS	-0.6147	-0.5138	-0.1009	0.282	4	4	0.3579	364
Control vs. NHBE	-0.6147	1.508	-2.123	0.3045	4	3	6.972	364
Control vs. Co-cult. NHBE	-0.6147	0.8297	-1.444	0.3045	4	3	4.743	364
Mucin vs. Fn CFS	-0.6251	-0.5138	-0.1113	0.282	4	4	0.3947	364
Mucin vs. NHBE	-0.6251	1.508	-2.134	0.3045	4	3	7.006	364
Mucin vs. Co-cult. NHBE	-0.6251	0.8297	-1.455	0.3045	4	3	4.777	364
Fn CFS vs. NHBE	-0.5138	1.508	-2.022	0.3045	4	3	6.64	364
Fn CFS vs. Co-cult. NHBE	-0.5138	0.8297	-1.343	0.3045	4	3	4.411	364
NHBE vs. Co-cult. NHBE	1.508	0.8297	0.6788	0.3256	3	3	2.085	364
PUL 23
Control vs. Mucin	-0.7871	-0.909	0.1219	0.282	4	4	0.4322	364
Control vs. Fn CFS	-0.7871	0.8385	-1.626	0.282	4	4	5.766	364
Control vs. NHBE	-0.7871	0.6791	-1.466	0.3045	4	3	4.815	364
Control vs. Co-cult. NHBE	-0.7871	0.4643	-1.251	0.3045	4	3	4.109	364
Mucin vs. Fn CFS	-0.909	0.8385	-1.748	0.282	4	4	6.198	364
Mucin vs. NHBE	-0.909	0.6791	-1.588	0.3045	4	3	5.215	364
Mucin vs. Co-cult. NHBE	-0.909	0.4643	-1.373	0.3045	4	3	4.509	364
Fn CFS vs. NHBE	0.8385	0.6791	0.1594	0.3045	4	3	0.5235	364
Fn CFS vs. Co-cult. NHBE	0.8385	0.4643	0.3742	0.3045	4	3	1.229	364
NHBE vs. Co-cult. NHBE	0.6791	0.4643	0.2148	0.3256	3	3	0.6597	364
PUL 24
Control vs. Mucin	-0.3771	-0.203	-0.1741	0.282	4	4	0.6174	364
Control vs. Fn CFS	-0.3771	1.638	-2.015	0.282	4	4	7.148	364
Control vs. NHBE	-0.3771	-0.6769	0.2998	0.3045	4	3	0.9844	364
Control vs. Co-cult. NHBE	-0.3771	-0.734	0.3569	0.3045	4	3	1.172	364
Mucin vs. Fn CFS	-0.203	1.638	-1.841	0.282	4	4	6.53	364
Mucin vs. NHBE	-0.203	-0.6769	0.4739	0.3045	4	3	1.556	364
Mucin vs. Co-cult. NHBE	-0.203	-0.734	0.531	0.3045	4	3	1.744	364
Fn CFS vs. NHBE	1.638	-0.6769	2.315	0.3045	4	3	7.602	364
Fn CFS vs. Co-cult. NHBE	1.638	-0.734	2.372	0.3045	4	3	7.79	364
NHBE vs. Co-cult. NHBE	-0.6769	-0.734	0.05714	0.3256	3	3	0.1755	364
PUL 25
Control vs. Mucin	-0.2611	-0.9608	0.6997	0.282	4	4	2.482	364
Control vs. Fn CFS	-0.2611	0.7352	-0.9963	0.282	4	4	3.533	364
Control vs. NHBE	-0.2611	-0.9507	0.6896	0.3045	4	3	2.264	364
Control vs. Co-cult. NHBE	-0.2611	1.6	-1.861	0.3045	4	3	6.109	364
Mucin vs. Fn CFS	-0.9608	0.7352	-1.696	0.282	4	4	6.015	364
Mucin vs. NHBE	-0.9608	-0.9507	-0.01012	0.3045	4	3	0.03322	364
Mucin vs. Co-cult. NHBE	-0.9608	1.6	-2.56	0.3045	4	3	8.407	364
Fn CFS vs. NHBE	0.7352	-0.9507	1.686	0.3045	4	3	5.536	364
Fn CFS vs. Co-cult. NHBE	0.7352	1.6	-0.8643	0.3045	4	3	2.838	364
NHBE vs. Co-cult. NHBE	-0.9507	1.6	-2.55	0.3256	3	3	7.833	364
PUL 26
Control vs. Mucin	-0.6432	-0.6744	0.0312	0.282	4	4	0.1106	364
Control vs. Fn CFS	-0.6432	-0.5889	-0.05427	0.282	4	4	0.1925	364
Control vs. NHBE	-0.6432	1.689	-2.332	0.3045	4	3	7.657	364
Control vs. Co-cult. NHBE	-0.6432	0.8533	-1.496	0.3045	4	3	4.914	364
Mucin vs. Fn CFS	-0.6744	-0.5889	-0.08547	0.282	4	4	0.3031	364
Mucin vs. NHBE	-0.6744	1.689	-2.363	0.3045	4	3	7.759	364
Mucin vs. Co-cult. NHBE	-0.6744	0.8533	-1.528	0.3045	4	3	5.016	364
Fn CFS vs. NHBE	-0.5889	1.689	-2.278	0.3045	4	3	7.479	364
Fn CFS vs. Co-cult. NHBE	-0.5889	0.8533	-1.442	0.3045	4	3	4.735	364
NHBE vs. Co-cult. NHBE	1.689	0.8533	0.8354	0.3256	3	3	2.566	364
PUL 27
Control vs. Mucin	-0.7676	-1.004	0.2363	0.282	4	4	0.838	364
Control vs. Fn CFS	-0.7676	-0.07122	-0.6964	0.282	4	4	2.47	364
Control vs. NHBE	-0.7676	0.9602	-1.728	0.3045	4	3	5.673	364
Control vs. Co-cult. NHBE	-0.7676	1.497	-2.264	0.3045	4	3	7.435	364
Mucin vs. Fn CFS	-1.004	-0.07122	-0.9326	0.282	4	4	3.308	364
Mucin vs. NHBE	-1.004	0.9602	-1.964	0.3045	4	3	6.449	364
Mucin vs. Co-cult. NHBE	-1.004	1.497	-2.501	0.3045	4	3	8.211	364
Fn CFS vs. NHBE	-0.07122	0.9602	-1.031	0.3045	4	3	3.387	364
Fn CFS vs. Co-cult. NHBE	-0.07122	1.497	-1.568	0.3045	4	3	5.148	364
NHBE vs. Co-cult. NHBE	0.9602	1.497	-0.5365	0.3256	3	3	1.648	364
CAZyme Cluster
Control vs. Mucin	-0.3745	1.756	-2.131	0.282	4	4	7.558	364
Control vs. Fn CFS	-0.3745	-0.7059	0.3315	0.282	4	4	1.176	364
Control vs. NHBE	-0.3745	-0.7708	0.3964	0.3045	4	3	1.301	364
Control vs. Co-cult. NHBE	-0.3745	-0.1306	-0.2439	0.3045	4	3	0.8009	364
Mucin vs. Fn CFS	1.756	-0.7059	2.462	0.282	4	4	8.734	364
Mucin vs. NHBE	1.756	-0.7708	2.527	0.3045	4	3	8.299	364
Mucin vs. Co-cult. NHBE	1.756	-0.1306	1.887	0.3045	4	3	6.196	364
Fn CFS vs. NHBE	-0.7059	-0.7708	0.06488	0.3045	4	3	0.213	364
Fn CFS vs. Co-cult. NHBE	-0.7059	-0.1306	-0.5754	0.3045	4	3	1.889	364
NHBE vs. Co-cult. NHBE	-0.7708	-0.1306	-0.6402	0.3256	3	3	1.967	364
