## Supplementary File 4 for "Cross-feeding interactions between *Fusobacterium nucleatum* and the glycan forager *Segatella oris*"

### Sheet: SecReT6 region 1
Locus tag (Gene)	Coordinates (Strand)	Size (bp)	Product	Component	Best hit protein	Identities (%)	E-value
EL210_RS13690	3168185..1009 (-)	1037	hypothetical protein	'-	'-	'-	'-
EL210_RS03215	788506..789120 (-)	615	hypothetical protein	'-	'-	'-	'-
EL210_RS03220	789331..790512 (-)	1182	IS256 family transposase	'-	'-	'-	'-
EL210_RS03225	790929..791468 (-)	540	CHAP domain-containing protein	'-	'-	'-	'-
EL210_RS03230	791462..791674 (-)	213	hypothetical protein	'-	'-	'-	'-
EL210_RS03235	791782..792066 (-)	285	hypothetical protein	'-	'-	'-	'-
EL210_RS03240	792070..793224 (-)	1155	DUF2931 family protein	'-	'-	'-	'-
EL210_RS03245	793230..795092 (-)	1863	phage baseplate assembly protein V	TssI	T6CP011088	44.156	3.26e-154
EL210_RS03250	795210..795400 (-)	191	type VI secretion system needle protein Hcp	'-	'-	'-	'-
EL210_RS03255	795378..796301 (-)	924	hypothetical protein	'-	'-	'-	'-
EL210_RS13745	796824..797375 (-)	552	hypothetical protein	'-	'-	'-	'-
EL210_RS03265	797488..798153 (-)	666	hypothetical protein	'-	'-	'-	'-
EL210_RS03270	798150..798572 (-)	423	hypothetical protein	'-	'-	'-	'-
EL210_RS03275	798836..799360 (-)	525	DUF4280 domain-containing protein	'-	'-	'-	'-
EL210_RS03280	799357..800070 (-)	714	hypothetical protein	'-	'-	'-	'-
EL210_RS03285	800084..801574 (-)	1491	DUF2235 domain-containing protein	'-	'-	'-	'-
EL210_RS03290	801576..802655 (-)	1080	DUF2931 family protein	'-	'-	'-	'-
EL210_RS03295	802705..803100 (-)	396	hypothetical protein	TssI	T6CP013053	40	7.4e-05
EL210_RS03300	803564..803983 (-)	420	hypothetical protein	'-	'-	'-	'-
EL210_RS03305	803976..804419 (-)	444	hypothetical protein	'-	'-	'-	'-
EL210_RS03310	804429..805697 (-)	1269	polymorphic toxin-type HINT domain-containing protein	'-	'-	'-	'-
EL210_RS03315	805734..806486 (-)	753	hypothetical protein	'-	'-	'-	'-
EL210_RS03320	806503..808110 (-)	1608	polymorphic toxin-type HINT domain-containing protein	'-	'-	'-	'-
EL210_RS03325	808120..809982 (-)	1863	phage baseplate assembly protein V	TssI	T6CP011088	45.083	5.99e-153
EL210_RS03330	810082..810480 (-)	399	hypothetical protein	TssD	T6CP011087	79.07	6.66e-75
EL210_RS03335	811087..812184 (+)	1098	aminoglycoside phosphotransferase family protein	'-	'-	'-	'-
EL210_RS03340	812377..813321 (-)	945	hypothetical protein	'-	'-	'-	'-
EL210_RS03345	813529..814236 (+)	708	DUF421 domain-containing protein	'-	'-	'-	'-
EL210_RS03350	814339..814632 (-)	294	hypothetical protein	'-	'-	'-	'-

### Sheet: SecReT6 region 2
Locus tag (Gene)	Coordinates (Strand)	Size (bp)	Product	Component	Best hit protein	Identities (%)	E-value
EL210_RS13690	3168185..1009 (-)	1037	hypothetical protein	'-	'-	'-	'-
EL210_RS06300	1527314..1527979 (+)	666	phenylalanine--tRNA ligase beta subunit-related protein	'-	'-	'-	'-
EL210_RS06305	1528084..1528569 (+)	486	outer membrane beta-barrel protein	'-	'-	'-	'-
EL210_RS06310	1528575..1529186 (+)	612	recombination mediator RecR	'-	'-	'-	'-
EL210_RS06315	1529183..1529626 (+)	444	hypothetical protein	'-	'-	'-	'-
EL210_RS06320	1529650..1530831 (+)	1182	glycosyltransferase family 2 protein	'-	'-	'-	'-
EL210_RS06325	1530818..1531327 (+)	510	GNAT family N-acetyltransferase	'-	'-	'-	'-
EL210_RS06340	1532200..1532598 (+)	399	hypothetical protein	TssD	T6CP011087	79.07	6.66e-75
EL210_RS06345	1532698..1534560 (+)	1863	phage baseplate assembly protein V	TssI	T6CP011088	44.712	5.26e-151
EL210_RS06350	1534570..1536177 (+)	1608	polymorphic toxin-type HINT domain-containing protein	'-	'-	'-	'-
EL210_RS06355	1536194..1536922 (+)	729	hypothetical protein	'-	'-	'-	'-
EL210_RS06370	1537356..1537532 (+)	177	Imm70 family immunity protein	'-	'-	'-	'-
EL210_RS06375	1537697..1538095 (+)	399	hypothetical protein	'-	'-	'-	'-
EL210_RS06380	1538157..1539362 (+)	1206	IS256 family transposase	'-	'-	'-	'-
EL210_RS06390	1539815..1540330 (-)	516	inositol-pentakisphosphate 2-kinase	'-	'-	'-	'-
EL210_RS06395	1540336..1540569 (-)	234	hypothetical protein	'-	'-	'-	'-
EL210_RS06400	1540588..1541307 (-)	720	hypothetical protein	'-	'-	'-	'-
EL210_RS13780	1541465..1541830 (-)	366	hypothetical protein	'-	'-	'-	'-
EL210_RS06405	1541820..1543352 (-)	1533	phage baseplate assembly protein V	TssI	T6CP011088	47.131	4.11e-154
EL210_RS06410	1543452..1543850 (-)	399	hypothetical protein	TssD	T6CP011087	79.07	6.66e-75
EL210_RS06415	1544694..1545671 (+)	978	6-phosphofructokinase	'-	'-	'-	'-
EL210_RS06420	1545802..1547328 (+)	1527	F0F1 ATP synthase subunit beta	'-	'-	'-	'-
EL210_RS06425	1547383..1547625 (+)	243	ATP synthase F1 subunit epsilon	'-	'-	'-	'-
EL210_RS06430	1547634..1548053 (+)	420	hypothetical protein	'-	'-	'-	'-

### Sheet: SecReT6 region 3
Locus tag (Gene)	Coordinates (Strand)	Size (bp)	Product	Component	Best hit protein	Identities (%)	E-value
EL210_RS13690	3168185..1009 (-)	1037	hypothetical protein	'-	'-	'-	'-
EL210_RS10000	2407088..2407564 (+)	477	DUF4112 domain-containing protein	'-	'-	'-	'-
EL210_RS10005	2407578..2407997 (+)	420	hypothetical protein	'-	'-	'-	'-
EL210_RS10010	2408125..2409516 (-)	1392	phosphoglucosamine mutase	'-	'-	'-	'-
EL210_RS10015	2409528..2410154 (-)	627	DUF4827 domain-containing protein	'-	'-	'-	'-
EL210_RS10020	2410255..2411292 (-)	1038	DHH family phosphoesterase	'-	'-	'-	'-
EL210_RS10025	2411737..2413119 (-)	1383	DUF5458 family protein	TssC	T6CP011076	79.263	0
EL210_RS10030	2413139..2413597 (-)	459	type VI secretion system contractile sheath small subunit	TssB	T6CP011077	66.438	7.64e-71
EL210_RS10040	2414605..2415189 (-)	585	hypothetical protein	'-	'-	'-	'-
EL210_RS10045	2415472..2415879 (-)	408	hypothetical protein	'-	'-	'-	'-
EL210_RS10050	2415882..2416310 (-)	429	O-glcnacase NagJ	'-	'-	'-	'-
EL210_RS10055	2416474..2418408 (-)	1935	DUF4280 domain-containing protein	'-	'-	'-	'-
EL210_RS10060	2418417..2419169 (-)	753	hypothetical protein	'-	'-	'-	'-
EL210_RS10065	2419312..2419971 (-)	660	hypothetical protein	'-	'-	'-	'-
EL210_RS10070	2420011..2420664 (-)	654	hypothetical protein	'-	'-	'-	'-
EL210_RS10075	2420661..2421881 (-)	1221	hypothetical protein	'-	'-	'-	'-
EL210_RS10080	2421896..2423713 (-)	1818	phage baseplate assembly protein V	TssI	T6CP011088	44.841	5.89e-153
EL210_RS10085	2423813..2424211 (-)	399	hypothetical protein	TssD	T6CP011087	79.07	6.66e-75
EL210_RS10090	2424551..2426632 (-)	2082	hypothetical protein	'-	'-	'-	'-
EL210_RS10095	2426812..2427753 (-)	942	hypothetical protein	TssP	T6CP011086	54.952	4.77e-129
EL210_RS10100	2427763..2428209 (-)	447	type VI secretion system TssO	TssO	T6CP011085	45.946	8.53e-42
EL210_RS10105	2428247..2428717 (-)	471	hypothetical protein	TssO	T6CP011084	42.857	1.02e-40
EL210_RS10110	2428733..2429884 (-)	1152	hypothetical protein	TssK	T6CP011083	42.895	2.33e-113
EL210_RS10115	2429871..2430761 (-)	891	TssN family type VI secretion system protein	TssN	T6CP011082	50	8.61e-100
EL210_RS10120	2430777..2431700 (-)	924	hypothetical protein	TssG	T6CP011081	44.595	4.45e-84
EL210_RS10125	2431697..2434138 (-)	2442	ATP-dependent Clp protease ATP-binding subunit	TssH	T6CP011080	62.731	0
EL210_RS10130	2434135..2435913 (-)	1779	type VI secretion system baseplate subunit TssF	TssF	T6CP011079	42.301	3.24e-173
EL210_RS10135	2435927..2436349 (-)	423	GPW/gp25 family protein	TssE	T6CP011078	55	3e-53
EL210_RS10140	2436889..2437800 (-)	912	sugar phosphate nucleotidyltransferase	'-	'-	'-	'-
EL210_RS10145	2437964..2440270 (-)	2307	BamA/TamA family outer membrane protein	'-	'-	'-	'-

### Sheet: SecReT6 effector
Show/hide alignment	Locus tag	Coordinates (Strand)	Best hit effector (Function type)	Identities (%)	E-value	Bit score	Ha-value
Show	EL210_RS11500	2736238..2737890 (-)	EFF01841 (-)	41.8	8.91e-146	426	0.425
